# Evo2HiC: a multimodal foundation model for integrative analysis of genome sequence and architecture

**DOI:** 10.1101/2025.11.18.689171

**Authors:** Tangqi Fang, Yongkang Li, Xiao Wang, Zhiping Xiao, Shengqi Hang, Ghulam Murtaza, Junwei Yang, Hanwen Xu, Anupama Jha, William Noble, Sheng Wang

**Author notes:** These authors contributed equally (Tangqi Fang, Yongkang Li, Xiao Wang).

## Abstract

Understanding how genome sequences shape three-dimensional (3D) genome architecture is fundamental to interpreting diverse biological processes. Although previous studies have shown that sequence information can predict 3D genome architecture, these models fall short in capturing cell type–specific structures because they are trained solely on sequence inputs. The widely available Hi-C data, which contains rich structural information across biosamples, can provide complementary features to sequence data for studying cell type–specific architectures. Recently, DNA foundation models have demonstrated encouraging performance in capturing long-range genomic dependencies, holding promise for modeling chromatin interactions. However, the extremely high computational cost of running these models limits their applicability to Hi-C analysis, which requires genome-wide sequence embeddings. Here, we present Evo2HiC, a multimodal foundation model that jointly models genome sequences and structures to study cell type-specific chromatin structure. The key idea of Evo2HiC is to distill a large-scale DNA foundation model, Evo 2 (7B), into a compact encoder, while guiding the distillation with Hi-C data to preserve genomic features critical for 3D genome analysis. The model supports two types of encoders, one that operates directly on DNA sequences, and a second that additionally takes as input corresponding Hi-C data. Using the DNA-only encoder and predicting raw Hi-C contact matrices, Evo2HiC improved distance-stratified Spearman correlation by 10.9% over Orca. Moreover, by jointly embedding Hi-C and sequence information Evo2HiC achieved the best overall Pearson correlation when predicting five representative epigenomic assays. Interpretation analysis of Evo2HiC revealed its ability to identify cell type–specific sequence motifs that explain changes in epigenomic signals. Finally, we demonstrated the cross-species generalizability of Evo2HiC on 177 species from the DNA Zoo dataset for Hi-C resolution enhancement. In summary, Evo2HiC is a foundation model that integrates genome sequences and 3D chromatin structure information, substantially reduces computational cost while maintaining state-of-the-art accuracy on predicting various epigenomic signals and genome architecture, enables the identification of cell type-specific motifs, and demonstrates robust generalizability across species.
