## Supplemental Data for "Evo2HiC: a multimodal foundation model for integrative analysis of genome sequence and architecture"

### Sheet: Supplementary Data 1
organism	biosource	experiment_type	n_biological_replicates	split	year	lab	portal	dataset_accession	file_accession	non_diagonal_reads_millions
human	B cell	intact Hi-C	1	test	2022	Erez Aiden, Baylor	ENCODE	ENCSR847RHU	ENCFF076LWH	696.4
human	GM12878	in situ Hi-C	22	test	2017	Erez Aiden, Baylor	4DN	4DNES3JX38V5	4DNFI1UEG1HD	1730.6
human	GM12878	in situ Hi-C	9	test	2022	Erez Aiden, Baylor	ENCODE	ENCSR410MDC	ENCFF555ISR	2192.5
human	GM12878	intact Hi-C	1	test	2022	Erez Aiden, Baylor	ENCODE	ENCSR916MFV	ENCFF318GOM	743.2
human	H1-hESC	in situ Hi-C	1	test	2017	Job Dekker, UMMS	4DN	4DNES2M5JIGV	4DNFIQYQWPF5	1576.8
human	H1-hESC	in situ Hi-C	2	test	2020	Job Dekker, UMMS	4DN	4DNESCOQ5YRS	4DNFIJWBWE41	1427.4
human	H1-hESC	in situ Hi-C	1	test	2020	Job Dekker, UMMS	4DN	4DNESVL4N9CD	4DNFI2J1ODWB	826
human	H1-hESC	in situ Hi-C	2	test	2020	Job Dekker, UMMS	4DN	4DNESX75DD7R	4DNFIIMZB6Y9	969.8
human	H1-hESC	Micro-C	2	test	2019	Job Dekker, UMMS	4DN	4DNES21D8SP8	4DNFI2TK7L2F	609.5
human	H1-hESC	Micro-C	2	test	2020	Job Dekker, UMMS	4DN	4DNESW1SPPTD	4DNFI2WSZPG9	1225.7
human	HepG2	in situ Hi-C	2	test	2018	Job Dekker, UMMS	4DN	4DNESC2DEQIJ	4DNFICSTCJQZ	954.5
human	HepG2	in situ Hi-C	2	test	2022	Job Dekker, UMMS	ENCODE	ENCSR194SRI	ENCFF306VTV	788.6
human	IMR-90	in situ Hi-C	3	test	2022	Erez Aiden, Baylor	ENCODE	ENCSR852KQC	ENCFF188SSH	532.8
human	K562	in situ Hi-C	4	test	2022	Erez Aiden, Baylor	ENCODE	ENCSR545YBD	ENCFF616PUW	897.5
human	A673	intact Hi-C	1	pretraining	2022	Erez Aiden, Baylor	ENCODE	ENCSR455KLX	ENCFF129LMU	550.2
human	CD14-positive monocyte	intact Hi-C	1	pretraining	2022	Erez Aiden, Baylor	ENCODE	ENCSR444SKT	ENCFF684YCT	763.2
human	CD14-positive monocyte	intact Hi-C	1	pretraining	2023	Erez Aiden, Baylor	ENCODE	ENCSR236EYO	ENCFF185AYZ	662.7
human	CyT49	in situ Hi-C	2	pretraining	2020	Bing Ren, UCSD	4DN	4DNESOL9JVE2	4DNFIQ2687RT	1057.4
human	CyT49	in situ Hi-C	2	pretraining	2020	Bing Ren, UCSD	4DN	4DNESOLVRKBM	4DNFI9815EEJ	1216.1
human	CyT49	in situ Hi-C	2	pretraining	2020	Bing Ren, UCSD	4DN	4DNESSSDVO27	4DNFIKYXMF1E	916.8
human	CyT49	in situ Hi-C	2	pretraining	2020	Bing Ren, UCSD	4DN	4DNESV11RYSF	4DNFIYDBBSE3	1104.9
human	GM18951	in situ Hi-C	1	pretraining	2022	Erez Aiden, Baylor	ENCODE	ENCSR118FFR	ENCFF571ZQR	557.7
human	GM23248	in situ Hi-C	2	pretraining	2022	Erez Aiden, Baylor	ENCODE	ENCSR220MNC	ENCFF702IFC	1067.7
human	H9	in situ Hi-C	2	pretraining	2019	Bing Ren, UCSD	4DN	4DNES1INHSG7	4DNFII6AN691	745.1
human	H9	in situ Hi-C	2	pretraining	2019	Bing Ren, UCSD	4DN	4DNES1ONB8TD	4DNFIJ8JKKWJ	1131.6
human	H9	in situ Hi-C	2	pretraining	2019	Bing Ren, UCSD	4DN	4DNESAL82BWY	4DNFIDZT7PR8	841.5
human	H9	in situ Hi-C	2	pretraining	2019	Bing Ren, UCSD	4DN	4DNESMU2MA2G	4DNFIEJEFCAM	1009.9
human	H9	in situ Hi-C	2	pretraining	2019	Bing Ren, UCSD	4DN	4DNESZW7OOTL	4DNFIEYQ5ZIR	884.3
human	HCT116	in situ Hi-C	6	pretraining	2019	Erez Aiden, Baylor	4DN	4DNES3QAGOZZ	4DNFIP71EWXC	1277.5
human	HCT116	in situ Hi-C	6	pretraining	2019	Erez Aiden, Baylor	4DN	4DNESJV9TH8Q	4DNFILIM6FDL	1502
human	HCT116	intact Hi-C	2	pretraining	2022	Erez Aiden, Baylor	ENCODE	ENCSR477GZK	ENCFF573OPJ	590.1
human	HFF	in situ Hi-C	2	pretraining	2017	Job Dekker, UMMS	4DN	4DNES2R6PUEK	4DNFIFLJLIS5	1314.4
human	HFF	in situ Hi-C	2	pretraining	2020	Job Dekker, UMMS	4DN	4DNESNMAAN97	4DNFIMROE6N4	579.3
human	HFF	Micro-C	3	pretraining	2019	Job Dekker, UMMS	4DN	4DNESWST3UBH	4DNFIPC7P27B	1019.8
human	HeLa	in situ Hi-C	2	pretraining	2018	Job Dekker, UMMS	4DN	4DNESCMX7L58	4DNFICEGAHRC	1005.6
human	OCI-LY7	intact Hi-C	1	pretraining	2022	Erez Aiden, Baylor	ENCODE	ENCSR088BOG	ENCFF480KLP	537.5
human	Ramos	in situ Hi-C	1	pretraining	2022	Erez Aiden, Baylor	ENCODE	ENCSR022TPX	ENCFF994CEG	577.9
human	T cell	intact Hi-C	1	pretraining	2022	Erez Aiden, Baylor	ENCODE	ENCSR291EBI	ENCFF980NXK	705.9
human	T cell	intact Hi-C	1	pretraining	2022	Erez Aiden, Baylor	ENCODE	ENCSR335JYP	ENCFF958DWQ	597.3
human	T cell	intact Hi-C	1	pretraining	2022	Erez Aiden, Baylor	ENCODE	ENCSR421CGL	ENCFF962EDB	671.6
human	T cell	intact Hi-C	1	pretraining	2022	Erez Aiden, Baylor	ENCODE	ENCSR923PPH	ENCFF355VJW	978.3
human	T cell	intact Hi-C	1	pretraining	2022	Erez Aiden, Baylor	ENCODE	ENCSR195ETV	ENCFF571GTF	522.6
human	T cell	intact Hi-C	1	pretraining	2022	Erez Aiden, Baylor	ENCODE	ENCSR379TIE	ENCFF442IGJ	565.4
human	T cell	intact Hi-C	1	pretraining	2022	Erez Aiden, Baylor	ENCODE	ENCSR215PTV	ENCFF520GFL	1018
human	T-helper 2 cell	intact Hi-C	1	pretraining	2022	Erez Aiden, Baylor	ENCODE	ENCSR832CKD	ENCFF029UAL	852.6
human	WTC-11	in situ Hi-C	1	pretraining	2019	Job Dekker, UMMS	4DN	4DNESJ7S5NDJ	4DNFIVSCH2CH	764.5
human	WTC-11	in situ Hi-C	1	pretraining	2019	Job Dekker, UMMS	4DN	4DNESPDEZNWX	4DNFI5LCW273	763.5
human	activated T-helper 2 cell	intact Hi-C	1	pretraining	2022	Erez Aiden, Baylor	ENCODE	ENCSR474VTW	ENCFF687ATD	965.8
human	adrenal gland	intact Hi-C	1	pretraining	2022	Erez Aiden, Baylor	ENCODE	ENCSR898ANZ	ENCFF499BVX	834.3
human	adrenal gland	intact Hi-C	1	pretraining	2023	Erez Aiden, Baylor	ENCODE	ENCSR832NED	ENCFF333WCK	1131.4
human	aorta	intact Hi-C	1	pretraining	2022	Erez Aiden, Baylor	ENCODE	ENCSR554SLA	ENCFF493YNC	1108.8
human	aorta	intact Hi-C	1	pretraining	2022	Erez Aiden, Baylor	ENCODE	ENCSR797MWY	ENCFF791UZC	714
human	ascending aorta	intact Hi-C	1	pretraining	2022	Erez Aiden, Baylor	ENCODE	ENCSR464RYO	ENCFF558DYU	777.5
human	colon	in situ Hi-C	1	pretraining	2022	Bing Ren, UCSD	ENCODE	ENCSR424WMG	ENCFF446NXA	621.9
human	colon	in situ Hi-C	1	pretraining	2022	Bing Ren, UCSD	ENCODE	ENCSR504OTV	ENCFF059WMS	577
human	colon	intact Hi-C	1	pretraining	2022	Erez Aiden, Baylor	ENCODE	ENCSR123ZFD	ENCFF897KRI	718.2
human	colon	intact Hi-C	1	pretraining	2023	Erez Aiden, Baylor	ENCODE	ENCSR258OVY	ENCFF858ZGP	613.6
human	colon	intact Hi-C	1	pretraining	2022	Erez Aiden, Baylor	ENCODE	ENCSR595UCM	ENCFF579CAR	806.5
human	colon	in situ Hi-C	1	pretraining	2022	Bing Ren, UCSD	ENCODE	ENCSR295BDK	ENCFF654YIQ	592.1
human	colon	intact Hi-C	1	pretraining	2022	Erez Aiden, Baylor	ENCODE	ENCSR298UUL	ENCFF035BLF	1382.4
human	colon	intact Hi-C	1	pretraining	2022	Erez Aiden, Baylor	ENCODE	ENCSR206OUF	ENCFF309UNV	1009.7
human	colon	intact Hi-C	1	pretraining	2022	Erez Aiden, Baylor	ENCODE	ENCSR972FIP	ENCFF660JWA	1174.6
human	colonic mucosa	intact Hi-C	1	pretraining	2022	Erez Aiden, Baylor	ENCODE	ENCSR439ILZ	ENCFF355NFJ	951
human	dendritic cell	intact Hi-C	1	pretraining	2022	Erez Aiden, Baylor	ENCODE	ENCSR456QYU	ENCFF911AHQ	579.8
human	dorsolateral prefrontal cortex	intact Hi-C	1	pretraining	2022	Erez Aiden, Baylor	ENCODE	ENCSR165UJN	ENCFF925QIF	1045.5
human	esophagus muscularis mucosa	intact Hi-C	1	pretraining	2022	Erez Aiden, Baylor	ENCODE	ENCSR274FJN	ENCFF458VBB	764.1
human	esophagus squamous epithelium	intact Hi-C	1	pretraining	2022	Erez Aiden, Baylor	ENCODE	ENCSR015CVF	ENCFF224HKR	796.2
human	gastrocnemius medialis	in situ Hi-C	1	pretraining	2023	Bing Ren, UCSD	ENCODE	ENCSR479USL	ENCFF833NVV	574.1
human	gastrocnemius medialis	intact Hi-C	1	pretraining	2023	Erez Aiden, Baylor	ENCODE	ENCSR136MVS	ENCFF132CYS	554.9
human	gastrocnemius medialis	in situ Hi-C	1	pretraining	2022	Bing Ren, UCSD	ENCODE	ENCSR974ADY	ENCFF341WLY	512.3
human	gastrocnemius medialis	in situ Hi-C	1	pretraining	2022	Bing Ren, UCSD	ENCODE	ENCSR125MJP	ENCFF616IMR	526.5
human	gastrocnemius medialis	in situ Hi-C	1	pretraining	2022	Bing Ren, UCSD	ENCODE	ENCSR089CCK	ENCFF629SXU	565
human	head of caudate nucleus	intact Hi-C	1	pretraining	2022	Erez Aiden, Baylor	ENCODE	ENCSR874HTT	ENCFF711XSR	826.9
human	heart	in situ Hi-C	2	pretraining	2023	Wouter de Laat, HUBRECHT	4DN	4DNESJ98FIW5	4DNFIGU793GK	607.8
human	heart	in situ Hi-C	2	pretraining	2023	Wouter de Laat, HUBRECHT	4DN	4DNESZNSYMTQ	4DNFII9NVNO3	522.4
human	heart	intact Hi-C	1	pretraining	2022	Erez Aiden, Baylor	ENCODE	ENCSR333BMU	ENCFF318JAP	532.9
human	heart	intact Hi-C	1	pretraining	2022	Erez Aiden, Baylor	ENCODE	ENCSR529BKV	ENCFF193CQL	1088
human	heart	intact Hi-C	1	pretraining	2022	Erez Aiden, Baylor	ENCODE	ENCSR297CCU	ENCFF605CEN	787.8
human	heart	intact Hi-C	1	pretraining	2023	Erez Aiden, Baylor	ENCODE	ENCSR434MBR	ENCFF628LQQ	673.4
human	heart	intact Hi-C	1	pretraining	2022	Erez Aiden, Baylor	ENCODE	ENCSR352EGR	ENCFF235LCO	750.8
human	heart	intact Hi-C	1	pretraining	2022	Erez Aiden, Baylor	ENCODE	ENCSR975NRV	ENCFF614IPZ	843.4
human	heart	intact Hi-C	1	pretraining	2022	Erez Aiden, Baylor	ENCODE	ENCSR476RFQ	ENCFF273XBU	861
human	heart	intact Hi-C	1	pretraining	2022	Erez Aiden, Baylor	ENCODE	ENCSR173VDQ	ENCFF081NPN	650.7
human	heart	intact Hi-C	1	pretraining	2022	Erez Aiden, Baylor	ENCODE	ENCSR908NSV	ENCFF663FRL	780.7
human	heart	intact Hi-C	1	pretraining	2022	Erez Aiden, Baylor	ENCODE	ENCSR530DID	ENCFF965BPU	807.2
human	heart	intact Hi-C	1	pretraining	2022	Erez Aiden, Baylor	ENCODE	ENCSR921BHU	ENCFF842DUO	753.9
human	heart	intact Hi-C	1	pretraining	2022	Erez Aiden, Baylor	ENCODE	ENCSR942NSE	ENCFF251VFA	760.3
human	heart	intact Hi-C	1	pretraining	2022	Erez Aiden, Baylor	ENCODE	ENCSR591SNM	ENCFF782WVZ	688.8
human	heart	intact Hi-C	1	pretraining	2022	Erez Aiden, Baylor	ENCODE	ENCSR324EJR	ENCFF004YZQ	1501.1
human	heart	intact Hi-C	1	pretraining	2022	Erez Aiden, Baylor	ENCODE	ENCSR518LPK	ENCFF033WGK	551
human	heart	intact Hi-C	1	pretraining	2022	Erez Aiden, Baylor	ENCODE	ENCSR967VFA	ENCFF643NDM	650.1
human	heart	intact Hi-C	1	pretraining	2022	Erez Aiden, Baylor	ENCODE	ENCSR462CIE	ENCFF252ANV	691
human	heart	intact Hi-C	1	pretraining	2022	Erez Aiden, Baylor	ENCODE	ENCSR503LWK	ENCFF784WTB	694.1
human	heart	intact Hi-C	1	pretraining	2022	Erez Aiden, Baylor	ENCODE	ENCSR556QHB	ENCFF081PMO	1065
human	heart	intact Hi-C	1	pretraining	2022	Erez Aiden, Baylor	ENCODE	ENCSR385MKW	ENCFF294GFP	678.9
human	heart	intact Hi-C	1	pretraining	2022	Erez Aiden, Baylor	ENCODE	ENCSR998LLZ	ENCFF591MHA	692.8
human	heart	intact Hi-C	1	pretraining	2022	Erez Aiden, Baylor	ENCODE	ENCSR771MVF	ENCFF467OGP	654.1
human	heart	intact Hi-C	1	pretraining	2022	Erez Aiden, Baylor	ENCODE	ENCSR168PIR	ENCFF284OEA	908.5
human	heart	intact Hi-C	1	pretraining	2022	Erez Aiden, Baylor	ENCODE	ENCSR210LEF	ENCFF341WOY	645.1
human	heart	intact Hi-C	1	pretraining	2022	Erez Aiden, Baylor	ENCODE	ENCSR348KEP	ENCFF556RLR	617
human	heart	intact Hi-C	1	pretraining	2022	Erez Aiden, Baylor	ENCODE	ENCSR941KKW	ENCFF736ITL	981.5
human	heart	intact Hi-C	1	pretraining	2022	Erez Aiden, Baylor	ENCODE	ENCSR812PIJ	ENCFF507WEW	662
human	heart	intact Hi-C	1	pretraining	2022	Erez Aiden, Baylor	ENCODE	ENCSR315OOJ	ENCFF028RXH	545.4
human	heart	intact Hi-C	1	pretraining	2022	Erez Aiden, Baylor	ENCODE	ENCSR374OJL	ENCFF545GBW	708
human	heart	intact Hi-C	1	pretraining	2022	Erez Aiden, Baylor	ENCODE	ENCSR498AFT	ENCFF546TZN	594.7
human	heart	intact Hi-C	1	pretraining	2022	Erez Aiden, Baylor	ENCODE	ENCSR994DPD	ENCFF459FRB	711.4
human	kidney	intact Hi-C	1	pretraining	2022	Erez Aiden, Baylor	ENCODE	ENCSR044YKV	ENCFF417GBZ	941.6
human	lower leg skin	intact Hi-C	1	pretraining	2023	Erez Aiden, Baylor	ENCODE	ENCSR720WEB	ENCFF720ZBN	545.6
human	lung	intact Hi-C	1	pretraining	2022	Erez Aiden, Baylor	ENCODE	ENCSR305GRJ	ENCFF237UKR	863.6
human	lung	intact Hi-C	1	pretraining	2022	Erez Aiden, Baylor	ENCODE	ENCSR892BZA	ENCFF094KKX	846.9
human	lung	intact Hi-C	1	pretraining	2022	Erez Aiden, Baylor	ENCODE	ENCSR673UZF	ENCFF304HMS	750.1
human	lung	intact Hi-C	1	pretraining	2022	Erez Aiden, Baylor	ENCODE	ENCSR068FXF	ENCFF649OHR	576.5
human	lung	intact Hi-C	1	pretraining	2022	Erez Aiden, Baylor	ENCODE	ENCSR446NJD	ENCFF395INO	1233.2
human	lung	intact Hi-C	1	pretraining	2022	Erez Aiden, Baylor	ENCODE	ENCSR749PID	ENCFF896OFN	742.8
human	mammary epithelial cell	in situ Hi-C	2	pretraining	2023	Erez Aiden, Baylor	ENCODE	ENCSR711AVS	ENCFF943JRY	634.7
human	natural killer cell	intact Hi-C	1	pretraining	2022	Erez Aiden, Baylor	ENCODE	ENCSR971CJS	ENCFF197OWW	759
human	ovary	intact Hi-C	1	pretraining	2022	Erez Aiden, Baylor	ENCODE	ENCSR872ZCP	ENCFF496GEU	916.5
human	ovary	intact Hi-C	1	pretraining	2022	Erez Aiden, Baylor	ENCODE	ENCSR160XGG	ENCFF156GGD	706.2
human	ovary	intact Hi-C	1	pretraining	2022	Erez Aiden, Baylor	ENCODE	ENCSR782YIX	ENCFF700CYI	1305.4
human	ovary	intact Hi-C	1	pretraining	2022	Erez Aiden, Baylor	ENCODE	ENCSR181LJD	ENCFF019YVI	873.2
human	pancreas	intact Hi-C	1	pretraining	2022	Erez Aiden, Baylor	ENCODE	ENCSR121ALS	ENCFF140ROU	907.5
human	pancreas	intact Hi-C	1	pretraining	2022	Erez Aiden, Baylor	ENCODE	ENCSR502GIO	ENCFF586MQY	1559.2
human	pancreas	intact Hi-C	1	pretraining	2022	Erez Aiden, Baylor	ENCODE	ENCSR387RQD	ENCFF705MKK	771.5
human	pancreas	intact Hi-C	1	pretraining	2022	Erez Aiden, Baylor	ENCODE	ENCSR408HOG	ENCFF653HCO	827.6
human	placenta	intact Hi-C	1	pretraining	2022	Erez Aiden, Baylor	ENCODE	ENCSR395DZW	ENCFF490GGL	554.9
human	posterior vena cava	intact Hi-C	1	pretraining	2022	Erez Aiden, Baylor	ENCODE	ENCSR941AMF	ENCFF946RZW	688.9
human	prostate gland	intact Hi-C	1	pretraining	2022	Erez Aiden, Baylor	ENCODE	ENCSR557QRO	ENCFF515ZBF	840.4
human	psoas muscle	intact Hi-C	1	pretraining	2022	Erez Aiden, Baylor	ENCODE	ENCSR173QPK	ENCFF625VNK	883.2
human	psoas muscle	intact Hi-C	1	pretraining	2022	Erez Aiden, Baylor	ENCODE	ENCSR538PNC	ENCFF136XCV	953
human	right lobe of liver	intact Hi-C	1	pretraining	2022	Erez Aiden, Baylor	ENCODE	ENCSR874EIH	ENCFF705YZH	918.2
human	right lobe of liver	intact Hi-C	1	pretraining	2022	Erez Aiden, Baylor	ENCODE	ENCSR753CKM	ENCFF952JZV	914.7
human	sciatic nerve	intact Hi-C	1	pretraining	2022	Erez Aiden, Baylor	ENCODE	ENCSR119TFS	ENCFF602CHT	617.9
human	stomach	intact Hi-C	1	pretraining	2022	Erez Aiden, Baylor	ENCODE	ENCSR569OBN	ENCFF883XXW	824.7
human	testis	intact Hi-C	1	pretraining	2023	Erez Aiden, Baylor	ENCODE	ENCSR870SXX	ENCFF982GKV	729.6
human	thyroid gland	intact Hi-C	1	pretraining	2022	Erez Aiden, Baylor	ENCODE	ENCSR043XTM	ENCFF839VMS	903.9
human	tibial artery	intact Hi-C	1	pretraining	2023	Erez Aiden, Baylor	ENCODE	ENCSR601RFS	ENCFF746QHK	574.4
human	uterus	intact Hi-C	1	pretraining	2023	Erez Aiden, Baylor	ENCODE	ENCSR008CUR	ENCFF983KVN	693.2
human	vagina	intact Hi-C	1	pretraining	2023	Erez Aiden, Baylor	ENCODE	ENCSR886JAM	ENCFF176LIZ	835.2
mouse	46C	in situ Hi-C	4	test	2019	Giacomo Cavalli, UM	4DN	4DNESJ9SIAV5	4DNFIHW8NTQX	2588.3
mouse	B cell	in situ Hi-C	10	test	2018	Rafael Casellas, NIH	4DN	4DNES25ABNZ1	4DNFI57XB4A8	1026.2
mouse	B cell	in situ Hi-C	15	test	2018	Rafael Casellas, NIH	4DN	4DNES7ODZ4MZ	4DNFIQ7UKVZV	605.2
mouse	B cell	in situ Hi-C	8	test	2018	Rafael Casellas, NIH	4DN	4DNESYX7AQRY	4DNFIWJY8GHD	503.1
mouse	B cell	in situ Hi-C	2	test	2022	Erez Aiden, Baylor	ENCODE	ENCSR407TGO	ENCFF026SNO	1017
mouse	B cell	in situ Hi-C	3	test	2022	Erez Aiden, Baylor	ENCODE	ENCSR870DKF	ENCFF123VVB	526.9
mouse	B cell	in situ Hi-C	4	test	2022	Erez Aiden, Baylor	ENCODE	ENCSR471ZWB	ENCFF409UWJ	615.3
mouse	mESC line	in situ Hi-C	4	test	2019	Giacomo Cavalli, UM	4DN	4DNESDXUWBD9	4DNFI4OUMWZ8	1395.6
mouse	olfactory receptor cell	in situ Hi-C	2	test	2018	Stavros Lomvardas, COLUMBIA	4DN	4DNES54YB6TQ	4DNFIXKC48TK	773.5
mouse	olfactory receptor cell	in situ Hi-C	2	test	2018	Stavros Lomvardas, COLUMBIA	4DN	4DNESH4UTRNL	4DNFI2U38HCE	1034.4
mouse	olfactory receptor cell	in situ Hi-C	2	test	2018	Stavros Lomvardas, COLUMBIA	4DN	4DNESNYBDSLY	4DNFIETP228R	580.9

### Sheet: Supplementary Data 2
species	clade	patristic_distance_to_human_Myr	contacts_per_10kb_bin	evaluated_scaffold_length_bp	n_bins_10kb	n_groundtruth_boundaries	PCC_evo2hic	PCC_hic_only	PCC_random	PCC_hicarn2	PCC_hicfoundation	TAD_f1_evo2hic	TAD_f1_hic_only	TAD_f1_random	TAD_f1_hicarn2	TAD_f1_hicfoundation	n_boundaries_called_evo2hic	boundary_precision_evo2hic	boundary_recall_evo2hic	n_boundaries_called_random	boundary_precision_random	boundary_recall_random	n_boundaries_called_hic_only	boundary_precision_hic_only	boundary_recall_hic_only
Acyrthosiphon_kondoi	Protostomes	1415	1105	156527713	15653	834	0.3347	0.3704	0.364	0.3457	0.3668	0.597	0.634	0.6357	0.627	0.5721	751	0.6272	0.5695	676	0.7027	0.5803	659	0.7056	0.5755
Addax_nasomaculatus__Addax_nasomaculatus_HiFi	Mammalia	188	361.8	207426992	20743	776	0.3207	0.3141	0.2859	0.2917	0.3115	0.4536	0.4218	0.4488	0.4094	0.3788	675	0.4859	0.4253	1039	0.3908	0.5271	699	0.4435	0.4021
Allenopithecus_nigroviridis	Mammalia	57.64	412.9	131422030	13143	491	0.2817	0.2782	0.2684	0.2502	0.2804	0.3968	0.4437	0.4346	0.3728	0.3098	371	0.4609	0.3483	526	0.4202	0.4501	451	0.4634	0.4257
Aedes_aegypti__AaegL5.0	Protostomes	1415	480.1	542541438	54255	3539	0.7139	0.7355	0.7225	0.728	0.7578	0.6088	0.6022	0.614	0.6001	0.5857	2450	0.7135	0.5309	2470	0.7166	0.5372	2320	0.728	0.5134
Agapostemon_virescens	Protostomes	1415	957.4	22122627	2213	89	0.4663	0.4977	0.531	0.5044	0.5416	0.7403	0.7619	0.7229	0.7105	0.698	92	0.7283	0.7528	77	0.7792	0.6742	79	0.8101	0.7191
Aonyx_cinereus	Mammalia	188	704.7	183234884	18324	584	0.4696	0.4556	0.4412	0.433	0.4536	0.4878	0.487	0.4696	0.4706	0.4659	521	0.5163	0.4623	651	0.4455	0.4966	607	0.4778	0.4966
Arachis_duranensis	Angiosperms	3197	685.1	121701394	12171	571	0.3979	0.3774	0.3893	0.3732	0.4144	0.6027	0.6496	0.6276	0.6202	0.5977	486	0.6543	0.5587	511	0.6634	0.5954	539	0.6679	0.6322
Arachis_ipaensis	Angiosperms	3197	529.6	148672727	14868	735	0.336	0.3358	0.3341	0.3164	0.3489	0.6121	0.6606	0.6591	0.6367	0.5991	585	0.6906	0.5497	623	0.7175	0.6095	638	0.71	0.6177
Arctocephalus_forsteri	Mammalia	188	449.4	182072167	18208	733	0.3799	0.3755	0.3666	0.3548	0.3753	0.6667	0.6772	0.6591	0.6596	0.6759	527	0.797	0.573	669	0.6906	0.6303	658	0.7158	0.6426
Arctocephalus_townsendi	Mammalia	188	669.4	196514982	19652	745	0.41	0.4031	0.3756	0.3796	0.4065	0.5956	0.6403	0.6248	0.617	0.6106	578	0.6817	0.5289	817	0.5973	0.655	720	0.6514	0.6295
Augochlora_pura	Protostomes	1415	1529	21379259	2138	78	0.4523	0.5734	0.5539	0.5666	0.592	0.8046	0.8485	0.8344	0.8609	0.8742	96	0.7292	0.8974	85	0.8	0.8718	87	0.8046	0.8974
Babyrousa_celebensis	Mammalia	188	569.6	255058455	25506	875	0.3285	0.3236	0.3069	0.2955	0.3244	0.5144	0.5299	0.5287	0.5164	0.5165	758	0.5541	0.48	971	0.5026	0.5577	846	0.539	0.5211
Balaenoptera_borealis	Mammalia	188	724.2	167182467	16719	730	0.4594	0.4541	0.4181	0.431	0.4518	0.7906	0.8074	0.7846	0.7946	0.8072	631	0.8526	0.737	779	0.7599	0.811	729	0.808	0.8068
Balaenoptera_physalus	Mammalia	188	442.1	155611316	15562	735	0.2825	0.281	0.2603	0.2566	0.2779	0.5315	0.5533	0.5843	0.4704	0.437	491	0.6599	0.4449	807	0.5576	0.6136	592	0.6182	0.5007
Balaenoptera_ricei	Mammalia		503.1	169562780	16957	778	0.2928	0.2926	0.2687	0.2667	0.29	0.6004	0.6082	0.5881	0.5276	0.5219	603	0.6866	0.5334	955	0.534	0.6542	664	0.6596	0.5643
Bassariscus_astutus	Mammalia	188	631.5	190060828	19007	696	0.3833	0.3767	0.3475	0.3504	0.3771	0.5618	0.5721	0.5907	0.5465	0.5547	575	0.6209	0.5129	787	0.5565	0.6293	650	0.5923	0.5532
Canis_lupus_dingo_alpine_ecotype	Mammalia		627.9	125071939	12508	410	0.3044	0.3017	0.2835	0.2761	0.3049	0.5116	0.452	0.4402	0.4324	0.4037	324	0.571	0.4634	546	0.3846	0.5146	437	0.4348	0.4707
Canis_lupus_dingo_desert_ecotype	Mammalia		707.3	124374250	12438	380	0.3082	0.3067	0.2896	0.2842	0.3118	0.495	0.4528	0.4497	0.4113	0.3584	323	0.5387	0.4579	538	0.3829	0.5447	446	0.4193	0.4921
Callimico_goeldii	Mammalia	85.8	294.9	166097675	16610	720	0.2975	0.2942	0.2892	0.2693	0.2919	0.4722	0.4765	0.4894	0.478	0.3854	559	0.5403	0.4194	739	0.4831	0.4958	617	0.5154	0.4431
Bassariscus_sumichrasti	Mammalia	188	510.9	54332146	5434	249	0.466	0.4542	0.3655	0.4245	0.4243	0.7866	0.8017	0.7784	0.776	0.7783	229	0.821	0.755	306	0.7059	0.8675	220	0.8545	0.755
Canis_lupus_familiaris_Basenji	Mammalia		567.5	124779302	12478	413	0.2945	0.2949	0.2789	0.27	0.2974	0.4837	0.4648	0.4522	0.4303	0.3529	317	0.5552	0.4286	524	0.4027	0.5157	441	0.449	0.4818
Canis_lupus_familiaris_German_Shepherd	Mammalia		758.7	89476863	8948	318	0.3237	0.3222	0.2804	0.2968	0.3202	0.557	0.5122	0.5	0.5458	0.5548	289	0.5813	0.5346	525	0.4	0.6667	334	0.497	0.5283
Cebuella_pygmaea	Mammalia	85.8	548.2	117566734	11757	430	0.3012	0.2972	0.2831	0.2689	0.3005	0.4209	0.4745	0.4621	0.4091	0.3768	297	0.5152	0.3558	440	0.4568	0.4674	392	0.4974	0.4535
Cephalorhynchus_commersonii	Mammalia	188	738.9	114025523	11403	353	0.3489	0.3376	0.3196	0.315	0.3435	0.4946	0.5545	0.5409	0.509	0.4398	298	0.5403	0.4561	442	0.4864	0.6091	372	0.5403	0.5694
Cercopithecus_mitis	Mammalia	57.64	624.5	87078621	8708	373	0.4046	0.4012	0.3897	0.3786	0.3987	0.6827	0.7343	0.7234	0.6311	0.67	251	0.8486	0.571	332	0.7681	0.6836	327	0.7859	0.689
Chrysocyon_brachyurus	Mammalia	188	680.8	116741608	11675	350	0.3493	0.3425	0.3128	0.3214	0.3448	0.6198	0.5643	0.5545	0.59	0.6139	347	0.6225	0.6171	458	0.4891	0.64	373	0.5469	0.5829
Coendou_prehensilis	Mammalia	174.4	807.7	117287537	11729	424	0.6143	0.6068	0.6004	0.5861	0.6215	0.5654	0.6217	0.6068	0.5808	0.4638	333	0.6426	0.5047	456	0.5855	0.6297	422	0.6232	0.6203
Corynorhinus_rafinesquii	Mammalia	188	1037	190182141	19019	744	0.3106	0.3137	0.2909	0.2859	0.3202	0.5851	0.5696	0.5908	0.5578	0.4935	589	0.6621	0.5242	969	0.5222	0.6801	671	0.6006	0.5417
Cricetomys_ansorgei	Mammalia	174.4	403.3	121915169	12192	591	0.381	0.3817	0.3623	0.3578	0.3781	0.6389	0.6359	0.6224	0.6387	0.6153	445	0.7236	0.5719	569	0.6221	0.6227	488	0.6865	0.5922
Cristatella_mucedo	Protostomes		157.8	123543883	12355	758	0.2183	0.2744	0.2456	0.2558	0.2791	0.5531	0.5001	0.5842	0.4689	0.3141	696	0.5718	0.5356	892	0.5404	0.6359	505	0.6218	0.4182
Crocuta_crocuta	Mammalia	188	348.3	108164513	10817	448	0.3639	0.3571	0.3349	0.3294	0.3505	0.5133	0.4806	0.4937	0.485	0.4408	382	0.5576	0.4754	512	0.4629	0.529	401	0.5087	0.4554
Cryptoprocta_ferox	Mammalia	188	505.8	100522813	10053	352	0.3449	0.3402	0.3234	0.3142	0.3396	0.4271	0.4579	0.4362	0.4541	0.4532	327	0.4434	0.4119	377	0.4218	0.4517	325	0.4769	0.4403
Dasyurus_hallucatus	Marsupialia	320	840.9	707872630	70788	3651	0.286	0.2898	0.2881	0.2664	0.2811	0.4663	0.4969	0.4858	0.4692	0.3402	2770	0.539	0.4108	3220	0.5161	0.4588	2959	0.5522	0.4517
Dasyurus_viverrinus	Marsupialia	320	644.3	604823067	60483	3119	0.3206	0.3196	0.316	0.2943	0.3138	0.4499	0.5138	0.4941	0.4485	0.376	1848	0.6023	0.3591	2307	0.5795	0.4306	2385	0.5912	0.4543
Delphinus_delphis	Mammalia	188	558.3	157574265	15758	686	0.3462	0.3447	0.3125	0.3194	0.3416	0.6436	0.6936	0.6872	0.6197	0.6584	501	0.7625	0.5569	740	0.6622	0.7143	600	0.7433	0.6501
Dendrolagus_matschiei	Marsupialia	320	639.7	723152467	72316	2745	0.4028	0.4013	0.3887	0.3785	0.3973	0.6808	0.7031	0.685	0.6821	0.7048	1932	0.824	0.58	2578	0.7071	0.6641	2577	0.726	0.6816
Dugong_dugon	Mammalia	198.4	741.9	203763657	20377	897	0.3628	0.3627	0.3466	0.3419	0.3653	0.6125	0.6254	0.6242	0.5587	0.5581	620	0.7484	0.5184	910	0.6198	0.6288	785	0.6701	0.5864
Eidolon_dupreanum	Mammalia	188	816.9	100515608	10052	392	0.4214	0.4176	0.4055	0.3928	0.4115	0.6812	0.6761	0.6736	0.645	0.6125	298	0.7886	0.5995	380	0.6842	0.6633	383	0.6841	0.6684
Elephas_maximus	Mammalia	198.4	416.3	99424381	9943	426	0.4035	0.3925	0.3699	0.3704	0.3909	0.5445	0.5925	0.5652	0.5734	0.5227	338	0.6154	0.4883	425	0.5647	0.5657	359	0.6462	0.5469
Eopsaltria_australis_coastal_lineage	Reptilia		722.7	113949170	11395	549	0.2779	0.2841	0.2793	0.265	0.269	0.536	0.5577	0.5667	0.524	0.3703	403	0.6303	0.4663	649	0.5223	0.6193	436	0.6261	0.5027
Equus_quagga	Mammalia	188	2313	176041250	17605	573	0.6135	0.5897	0.5345	0.5794	0.6072	0.8229	0.8247	0.7937	0.8203	0.8423	528	0.858	0.7906	639	0.7527	0.8394	591	0.8122	0.8377
Equus_zebra	Mammalia	188	626.3	166656780	16666	591	0.4175	0.405	0.372	0.3825	0.401	0.5561	0.5445	0.5337	0.5489	0.5608	551	0.5753	0.5381	728	0.4835	0.5956	599	0.5409	0.5482
Erignathus_barbatus	Mammalia	188	808.6	135125761	13513	499	0.3226	0.3217	0.2996	0.2942	0.3211	0.5808	0.6197	0.5857	0.5445	0.5445	386	0.6658	0.515	604	0.5348	0.6473	466	0.6416	0.5992
Erythrocebus_patas	Mammalia	57.64	408.2	201400920	20141	760	0.3176	0.3146	0.2878	0.2883	0.3135	0.5447	0.5458	0.5213	0.5213	0.5182	661	0.5855	0.5092	932	0.4732	0.5803	691	0.5731	0.5211
Eschrichtius_robustus	Mammalia	188	715.1	134029636	13403	490	0.3375	0.334	0.3216	0.3091	0.3378	0.6157	0.6105	0.5629	0.5655	0.5982	387	0.6977	0.551	551	0.5318	0.598	460	0.6304	0.5918
Eubalaena_australis	Mammalia	188	372.2	178578182	17858	728	0.3609	0.3551	0.3412	0.3362	0.3568	0.6456	0.6373	0.6346	0.6189	0.631	581	0.7263	0.581	750	0.6253	0.6442	642	0.6791	0.6003
Eubalaena_glacialis	Mammalia	188	719.4	103781784	10379	427	0.3673	0.3657	0.3351	0.3411	0.3649	0.6664	0.6959	0.6743	0.6149	0.6657	349	0.7393	0.6066	531	0.6083	0.7564	395	0.7241	0.6698
Eulemur_collaris	Mammalia	147.5	566	254110136	25412	1048	0.419	0.4074	0.3937	0.3871	0.4126	0.683	0.7029	0.6716	0.6858	0.7172	785	0.7975	0.5973	1050	0.6705	0.6727	992	0.7228	0.6842
Eulemur_mongoz	Mammalia	147.5	538.4	92593383	9260	321	0.3484	0.3371	0.3249	0.3128	0.3371	0.4886	0.5312	0.4585	0.4624	0.4758	248	0.5605	0.433	329	0.4529	0.4642	304	0.5461	0.5171
Felis_nigripes	Mammalia	188	642	227439614	22744	779	0.3592	0.3591	0.3393	0.3342	0.355	0.5982	0.5866	0.5725	0.5824	0.6061	662	0.6511	0.5533	898	0.5345	0.6162	786	0.584	0.5892
Glycine_max	Angiosperms	3197	1045	59235301	5924	254	0.4234	0.4087	0.4012	0.4151	0.4673	0.6523	0.6737	0.67	0.6194	0.5378	229	0.6856	0.622	249	0.6747	0.6654	258	0.6628	0.685
Grampus_griseus	Mammalia	188	551.3	91963106	9197	355	0.3276	0.3248	0.2951	0.2973	0.3228	0.6069	0.6154	0.5966	0.5458	0.5755	281	0.6868	0.5437	406	0.5591	0.6394	321	0.648	0.5859
Gymnogyps_californianus__gc_Illumina	Reptilia		795.5	198301852	19831	1317	0.2622	0.2702	0.262	0.2567	0.2396	0.4198	0.4796	0.5394	0.4405	0.2675	750	0.5627	0.3349	1229	0.55	0.5292	883	0.5821	0.4077
Gymnogyps_californianus__gc_PacBio	Reptilia		799.7	218995165	21900	1406	0.2652	0.274	0.2704	0.265	0.2438	0.4277	0.4783	0.5161	0.4338	0.2496	848	0.5554	0.3478	1359	0.5173	0.5149	971	0.5747	0.4097
Halichoerus_grypus	Mammalia	188	613.7	196429553	19643	839	0.2995	0.3003	0.2773	0.2704	0.295	0.5937	0.6078	0.6112	0.5204	0.523	672	0.6667	0.5352	1085	0.5419	0.7008	744	0.6452	0.5745
Halictus_quadricinctus	Protostomes	1415	1560	15485232	1549	68	0.4497	0.5284	0.5108	0.5272	0.559	0.8438	0.8682	0.8372	0.7833	0.7603	60	0.9	0.7941	61	0.8852	0.7941	61	0.918	0.8235
Halictus_rubicundus	Protostomes		1355	20103725	2011	79	0.479	0.5537	0.5373	0.557	0.5953	0.8554	0.8679	0.8712	0.8435	0.8649	87	0.8161	0.8987	84	0.8452	0.8987	80	0.8625	0.8734
Helarctos_malayanus	Mammalia	188	857.8	100860049	10087	357	0.5881	0.5705	0.5468	0.556	0.5771	0.7959	0.8011	0.7967	0.7843	0.785	334	0.8234	0.7703	376	0.7766	0.8179	357	0.8011	0.8011
Herpailurus_yagouaroundi	Mammalia	188	501.2	241647989	24165	885	0.4277	0.4215	0.4057	0.3988	0.4201	0.665	0.6325	0.6283	0.6314	0.6551	730	0.7356	0.6068	939	0.6102	0.6475	851	0.6451	0.6203
Hydrochoerus_hydrochaeris	Mammalia	174.4	516.7	63119421	6312	206	0.3705	0.3617	0.3477	0.3364	0.3598	0.4651	0.4	0.5047	0.4494	0.4226	181	0.4972	0.4369	222	0.4865	0.5243	204	0.402	0.3981
Hydromys_chrysogaster	Mammalia	174.4	944	126423541	12643	602	0.2679	0.2694	0.2464	0.238	0.2715	0.535	0.537	0.5811	0.5061	0.3051	411	0.6594	0.4502	754	0.5225	0.6545	478	0.6067	0.4817
Hylobates_agilis	Mammalia	38.94	567.8	202205808	20221	770	0.3476	0.341	0.3247	0.3179	0.3434	0.5181	0.5896	0.5471	0.5269	0.5244	554	0.6191	0.4455	813	0.5326	0.5623	709	0.615	0.5662
Intellagama_lesueurii_lesueurii	Reptilia	637.9	432.7	353340234	35335	1738	0.2819	0.2866	0.2639	0.2644	0.277	0.5501	0.5605	0.5636	0.4752	0.4528	1401	0.6138	0.4983	2059	0.5192	0.6162	1408	0.625	0.5081
Lagenorhynchus_acutus	Mammalia	188	466.3	173269785	17327	776	0.3166	0.3137	0.2871	0.2913	0.3149	0.5853	0.5586	0.5413	0.4949	0.491	601	0.6705	0.5193	920	0.4989	0.5915	667	0.6042	0.5193
Lagorchestes_hirsutus	Marsupialia	320	1339	641986572	64199	2359	0.4147	0.4132	0.3946	0.3877	0.4155	0.6536	0.6948	0.6813	0.6349	0.6554	1766	0.7633	0.5714	2593	0.6506	0.7151	2330	0.6991	0.6905
Lagostomus_maximus	Mammalia	174.4	143.6	147675106	14768	1046	0.3142	0.313	0.3044	0.2898	0.2998	0.4986	0.5015	0.5535	0.4518	0.3601	616	0.6526	0.4034	801	0.6242	0.4971	612	0.6601	0.4044
Lama_glama	Mammalia	188	1081	101471837	10148	286	0.5111	0.4929	0.4701	0.4735	0.4961	0.7032	0.67	0.6477	0.6937	0.7227	280	0.7107	0.6958	347	0.5908	0.7168	317	0.6372	0.7063
Lasioglossum_albipes	Protostomes		1793	16053577	1606	71	0.4745	0.5758	0.5381	0.5737	0.5966	0.9241	0.8986	0.9065	0.9254	0.9091	74	0.9054	0.9437	68	0.9265	0.8873	67	0.9254	0.8732
Lasioglossum_calceatum	Protostomes	1415	1596	17427000	1743	77	0.4686	0.5562	0.5256	0.5527	0.5822	0.9231	0.9211	0.915	0.9262	0.92	79	0.9114	0.9351	76	0.9211	0.9091	75	0.9333	0.9091
Lasioglossum_figueresi	Protostomes	1415	1824	11155898	1116	38	0.3991	0.4992	0.4406	0.491	0.5158	0.8333	0.8718	0.8974	0.9211	0.8947	46	0.7609	0.9211	40	0.875	0.9211	40	0.85	0.8947
Lasioglossum_malachurum	Protostomes	1415	2146	32260052	3227	155	0.6415	0.7592	0.7127	0.7523	0.7697	0.8359	0.8923	0.8677	0.848	0.8762	156	0.8269	0.8452	147	0.8844	0.8516	141	0.922	0.8645
Lasioglossum_marginatum	Protostomes	1415	1186	2685410	269	10	0.4702	0.548	0.5263	0.5475	0.5762	0.8696	0.8	0.9091	0.9	0.8	13	0.7692	1	12	0.8333	1	10	0.8	0.8
Lasioglossum_oenotherae	Protostomes	1415	1462	29303832	2931	114	0.4661	0.588	0.5391	0.5774	0.5921	0.8631	0.9244	0.8696	0.8962	0.9023	127	0.8189	0.9123	116	0.8621	0.8772	111	0.9369	0.9123
Lasioglossum_pauxillum	Protostomes		1811	39500918	3951	158	0.5088	0.5903	0.5711	0.5869	0.628	0.8452	0.8571	0.8317	0.8464	0.8414	178	0.7978	0.8987	157	0.8344	0.8291	157	0.8599	0.8544
Lasioglossum_vierecki	Protostomes		379.8	24825683	2483	106	0.2627	0.3185	0.2998	0.2953	0.3236	0.6502	0.6735	0.6766	0.64	0.6353	137	0.5766	0.7453	95	0.7158	0.6415	90	0.7333	0.6226
Lasioglossum_zephyrum	Protostomes	1415	1295	14454911	1446	62	0.4743	0.5648	0.5368	0.5594	0.5956	0.8923	0.9431	0.928	0.9167	0.9322	68	0.8529	0.9355	63	0.9206	0.9355	61	0.9508	0.9355
Leontopithecus_chrysomelas	Mammalia	85.8	571.1	186587233	18659	760	0.3632	0.3602	0.3389	0.3396	0.3589	0.5755	0.6242	0.6219	0.5561	0.5211	505	0.7208	0.4789	872	0.5814	0.6684	714	0.6429	0.6066
Leontopithecus_rosalia	Mammalia	85.8	439.3	192746282	19275	727	0.2833	0.2787	0.2584	0.253	0.2797	0.476	0.4849	0.4823	0.4696	0.4499	525	0.5676	0.4099	865	0.4428	0.5296	663	0.5083	0.4635
Leopardus_tigrinus	Mammalia	188	924.8	219669409	21967	733	0.5367	0.5338	0.5097	0.5118	0.5323	0.7457	0.7381	0.7306	0.7467	0.7554	659	0.7876	0.708	852	0.6796	0.7899	779	0.7163	0.7613
Leptonychotes_weddellii	Mammalia	188	737.1	190952351	19096	760	0.4255	0.4198	0.3917	0.3976	0.4242	0.6923	0.6721	0.6626	0.6559	0.6883	592	0.7905	0.6158	882	0.6168	0.7158	716	0.6927	0.6526
Lutzomyia_longipalpis	Protostomes		332.2	56498800	5650	345	0.3758	0.3822	0.3738	0.3584	0.3712	0.5559	0.5836	0.6069	0.5662	0.5141	210	0.7143	0.4551	238	0.7311	0.5188	234	0.7094	0.4957
Lycaon_pictus__sis2-181106	Mammalia	188	356.8	61731881	6174	230	0.3713	0.3593	0.3556	0.3358	0.357	0.4031	0.4541	0.4723	0.4439	0.4024	162	0.4877	0.3435	240	0.4625	0.4826	228	0.4561	0.4522
Macaca_fuscata	Mammalia	57.64	482.4	221621076	22163	840	0.3211	0.3175	0.2936	0.2938	0.316	0.6027	0.5956	0.5907	0.5767	0.5675	657	0.6849	0.5381	1027	0.5365	0.6571	854	0.5902	0.6012
Maccullochella_peelii	Actinopterygii	858	105.9	30085039	3009	222	0.2364	0.2357	0.2329	0.2333	0.1788	0.4915	0.4929	0.5884	0.448	0.3952	122	0.6721	0.3874	170	0.6588	0.5315	128	0.6641	0.3919
Magicicada_septendecula	Protostomes	1415	267.8	1438000616	143801	10130	0.3582	0.3712	0.3652	0.3469	0.3641	0.494	0.5178		0.5162	0.4502
Martes_flavigula	Mammalia	188	784.2	213742100	21375	736	0.4933	0.4869	0.4611	0.4682	0.4875	0.7473	0.7256	0.7091	0.757	0.763	645	0.8	0.7011	849	0.662	0.7636	758	0.715	0.7364
Martes_foina	Mammalia	188	576	217094034	21710	830	0.4696	0.4608	0.4352	0.4401	0.4594	0.7521	0.7418	0.7276	0.744	0.7642	694	0.8242	0.6916	907	0.6957	0.7627	804	0.7525	0.7313
Martes_martes	Mammalia	188	698.5	217281845	21729	800	0.5014	0.4954	0.4662	0.4744	0.4931	0.7788	0.7755	0.7353	0.7818	0.7886	700	0.8329	0.7312	889	0.6985	0.7762	817	0.7662	0.785
Martes_zibellina	Mammalia	188	618.1	216922412	21693	817	0.4708	0.4643	0.4379	0.4419	0.4629	0.7649	0.7406	0.7147	0.7559	0.7721	697	0.8307	0.7087	918	0.6754	0.7589	825	0.737	0.7442
Mastacomys_fuscus	Mammalia	174.4	625	91776647	9178	533	0.269	0.2787	0.2662	0.2536	0.2656	0.4661	0.4479	0.5015	0.4672	0.26	366	0.5628	0.3977	587	0.4736	0.5328	395	0.519	0.394
Megaptera_novaeangliae	Mammalia	188	463	164889060	16489	692	0.3012	0.302	0.2794	0.2782	0.3029	0.5826	0.5621	0.5618	0.5184	0.5265	513	0.6842	0.5072	766	0.5352	0.591	596	0.6074	0.5231
Meriones_libycus	Mammalia	174.4	453.8	176613704	17662	787	0.3498	0.3494	0.3171	0.3265	0.3437	0.656	0.6957	0.6992	0.6573	0.6294	585	0.7692	0.5718	832	0.6803	0.7192	705	0.7362	0.6595
Mesocricetus_auratus__golden_hamster_wtdbg2.shortReadsPolished	Mammalia	174.4	731.6	150836546	15084	547	0.7983	0.8082	0.7679	0.8017	0.808	0.5585	0.5931	0.5694	0.5533	0.565	513	0.575	0.543	717	0.5007	0.66	549	0.5902	0.596
Mesoplodon_densirostris	Mammalia	188	523.2	155233879	15524	683	0.3199	0.3185	0.2898	0.2929	0.3162	0.6426	0.6808	0.6723	0.6065	0.6263	481	0.7775	0.5476	736	0.6481	0.6984	589	0.7351	0.634
Mesoplodon_europaeus	Mammalia	188	435.7	102059062	10206	484	0.2547	0.2552	0.2481	0.2288	0.2543	0.4355	0.4834	0.4995	0.4194	0.3057	283	0.5901	0.345	463	0.5097	0.4897	389	0.5424	0.436
Mesoplodon_stejnegeri	Mammalia	188	595.2	76859101	7686	381	0.3022	0.2996	0.2629	0.2738	0.2992	0.6199	0.6402	0.6527	0.5358	0.5295	261	0.7625	0.5223	491	0.5804	0.7454	300	0.7267	0.5722
Mirounga_angustirostris	Mammalia	188	126.3	110941397	11095	600	0.2428	0.2432	0.2406	0.2335	0.2355	0.4809	0.4193	0.4953	0.3943	0.305	455	0.5538	0.425	686	0.4636	0.5317	431	0.4988	0.3617
Mungos_mungo	Mammalia	188	435.4	177402599	17741	745	0.4053	0.3933	0.3858	0.3721	0.3872	0.5284	0.5232	0.4845	0.4915	0.4705	635	0.5717	0.4913	741	0.4831	0.4859	628	0.5685	0.4846
Myocastor_coypus	Mammalia	174.4	320.5	227069000	22707	890	0.3104	0.3097	0.295	0.2872	0.3097	0.5662	0.5243	0.5057	0.5002	0.5057	695	0.6432	0.5056	943	0.4899	0.5225	806	0.5496	0.5011
Myotis_septentrionalis	Mammalia	188	1006	42441884	4245	196	0.4103	0.4156	0.3656	0.4034	0.4282	0.7218	0.7399	0.7075	0.7156	0.7316	167	0.7844	0.6684	228	0.6579	0.7653	177	0.7797	0.7041
Myrmecobius_fasciatus	Marsupialia	320	955.3	469128477	46913	2273	0.3876	0.3878	0.3814	0.361	0.3848	0.6383	0.7386	0.7155	0.6099	0.6099	1428	0.8263	0.52	1799	0.8088	0.6414	1911	0.8074	0.6806
Myrmecophaga_tridactyla	Mammalia	198.4	457.5	223656929	22366	928	0.4339	0.4174	0.4073	0.3989	0.422	0.5158	0.5128	0.5204	0.5038	0.4694	726	0.5868	0.4601	936	0.516	0.5248	829	0.5428	0.486
Nanger_dama_ruficolis	Mammalia		455.4	182801522	18281	695	0.376	0.3686	0.3366	0.3447	0.3631	0.4769	0.4741	0.4707	0.4975	0.4672	539	0.5417	0.4259	854	0.4227	0.5309	651	0.4808	0.4676
Nasua_narica	Mammalia	188	601.1	125105202	12511	442	0.4431	0.4349	0.3951	0.4093	0.4326	0.5966	0.6257	0.6035	0.6131	0.6003	433	0.6028	0.5905	539	0.5492	0.6697	437	0.6293	0.6222
Neofelis_nebulosa	Mammalia	188	631.3	239328817	23933	712	0.3263	0.32	0.3044	0.2954	0.3202	0.4934	0.4857	0.4571	0.4936	0.4836	719	0.491	0.4958	885	0.4124	0.5126	760	0.4697	0.5028
Neomonachus_schauinslandi	Mammalia	188	2020	59932972	5994	235	0.6363	0.6175	0.5352	0.606	0.6407	0.8257	0.812	0.7771	0.8491	0.8312	247	0.8057	0.8468	290	0.7034	0.8681	265	0.766	0.8638
Neotomodon_alstoni	Mammalia	174.4	461.5	171861860	17187	862	0.3568	0.3596	0.3225	0.3384	0.3585	0.6324	0.6669	0.6679	0.6168	0.6006	664	0.7199	0.5638	882	0.6565	0.6798	694	0.7421	0.6056
Notamacropus_irma	Marsupialia	320	810.1	634641548	63465	2668	0.2879	0.286	0.2745	0.2576	0.2848	0.5557	0.5945	0.5892	0.5253	0.4623	1711	0.7107	0.4561	2597	0.5968	0.5817	2330	0.6373	0.557
Odocoileus_hemionus	Mammalia	188	564.8	114817260	11482	447	0.3234	0.3501	0.3228	0.3288	0.3468	0.6639	0.6368	0.6284	0.607	0.644	347	0.7579	0.5906	546	0.5714	0.698	412	0.6626	0.613
Osphranter_robustus	Marsupialia	320	612.7	648039244	64804	2719	0.4285	0.4263	0.4138	0.403	0.418	0.6959	0.756	0.7357	0.7114	0.7352	1885	0.8499	0.5892	2479	0.7713	0.7032	2490	0.7908	0.7242
Otocolobus_manul	Mammalia	188	777.5	217229171	21723	799	0.4501	0.4456	0.421	0.4204	0.4421	0.7068	0.7294	0.7159	0.6854	0.7005	661	0.7806	0.6458	827	0.7037	0.7284	764	0.7461	0.7134
Otolemur_crassicaudatus	Mammalia	147.5	324.5	77419308	7742	320	0.3121	0.3051	0.286	0.2848	0.3072	0.65	0.5893	0.6187	0.5618	0.5652	254	0.7323	0.5844	341	0.5982	0.6406	269	0.6431	0.5437
Pachyrhynchus_sulphureomaculatus	Protostomes		342	263859071	26386	1410	0.3163	0.3234	0.3172	0.303	0.3282	0.514	0.548	0.5136	0.5319	0.4315	1014	0.6075	0.4454	1060	0.5915	0.4539	1054	0.6309	0.4844
Pachyuromys_duprasi	Mammalia	174.4	326.9	119500354	11951	555	0.2882	0.2836	0.2768	0.2587	0.2848	0.4857	0.5876	0.56	0.5256	0.45	351	0.6268	0.3964	472	0.6081	0.5189	432	0.6713	0.5225
Panthera_leo_krugeri	Mammalia	188	467.9	221603604	22161	781	0.35	0.3419	0.3282	0.3157	0.3411	0.5177	0.5287	0.5093	0.5073	0.4963	745	0.5302	0.5058	884	0.4796	0.5429	751	0.5393	0.5186
Panthera_onca	Mammalia	188	579.4	111345805	11135	390	0.2686	0.2685	0.2496	0.2399	0.2727	0.4072	0.5007	0.4994	0.4365	0.4037	337	0.4392	0.3795	439	0.4715	0.5308	369	0.5149	0.4872
Panthera_uncia	Mammalia	188	843.1	112873714	11288	336	0.3799	0.371	0.3454	0.35	0.3814	0.4921	0.5207	0.4936	0.5068	0.4155	363	0.4738	0.5119	450	0.4311	0.5774	363	0.5014	0.5417
Papio_papio	Mammalia	57.64	1251	195632960	19564	752	0.5351	0.5321	0.486	0.509	0.5284	0.7858	0.7868	0.7787	0.775	0.7655	658	0.8419	0.7367	825	0.7442	0.8165	758	0.7836	0.7899
Peponocephala_electra	Mammalia	188	760.2	95530748	9554	368	0.3652	0.3581	0.328	0.3351	0.3645	0.6921	0.6732	0.6708	0.6393	0.6677	288	0.7882	0.6168	431	0.6218	0.7283	348	0.6925	0.6549
Perognathus_longimembris_pacificus	Mammalia	174.4	756.3	163122567	16313	630	0.5056	0.5018	0.4523	0.4818	0.5009	0.7708	0.7637	0.7292	0.7549	0.7678	565	0.8142	0.7317	714	0.6863	0.7778	631	0.7623	0.7651
Peromyscus_crinitus	Mammalia	174.4	556	129047266	12905	460	0.3064	0.3083	0.2982	0.2877	0.3117	0.5662	0.578	0.5383	0.5391	0.4865	363	0.6419	0.5065	480	0.5271	0.55	450	0.5844	0.5717
Peromyscus_eremicus	Mammalia	174.4	352.6	155330859	15534	728	0.3941	0.392	0.3635	0.3745	0.3927	0.6551	0.6553	0.6595	0.6422	0.6627	600	0.725	0.5975	758	0.6464	0.6731	603	0.7214	0.6003
Peromyscus_nasutus	Mammalia	174.4	419.9	175003321	17501	784	0.3329	0.3253	0.2939	0.3041	0.3217	0.6176	0.6286	0.5999	0.5776	0.5611	630	0.6905	0.5587	856	0.5724	0.6301	683	0.6735	0.5893
Phascogale_tapoatafa	Marsupialia	320	786.9	670049780	67005	2532	0.3702	0.3687	0.362	0.3419	0.3682	0.58	0.6298	0.5857	0.5777	0.579	1599	0.7492	0.4731	2141	0.639	0.5407	2447	0.6408	0.6193
Phataginus_tricuspis	Mammalia	188	452.6	92176000	9218	293	0.279	0.2755	0.2714	0.2536	0.2767	0.4593	0.4601	0.4619	0.48	0.3016	284	0.4648	0.4539	380	0.4079	0.5324	348	0.4224	0.5051
Phlebotomus_papatasi	Protostomes	1415	356.2	112168094	11217	585	0.3298	0.3358	0.3313	0.3118	0.3275	0.5961	0.6401	0.6087	0.5954	0.5714	402	0.7289	0.5043	449	0.6971	0.5402	462	0.7229	0.5744
Phoca_largha	Mammalia	188	779.5	196609999	19661	773	0.387	0.3808	0.3527	0.3571	0.3836	0.6257	0.6389	0.6342	0.5739	0.603	560	0.7446	0.5395	848	0.6061	0.6649	739	0.6536	0.6248
Phocoena_phocoena	Mammalia	188	694.9	110676751	11068	450	0.2632	0.2643	0.2516	0.2343	0.2643	0.5108	0.5385	0.566	0.4945	0.3483	294	0.6463	0.4222	497	0.5392	0.5956	408	0.5662	0.5133
Pithecia_pithecia	Mammalia	85.8	525.2	175303185	17531	629	0.3874	0.3761	0.3591	0.3509	0.3736	0.5702	0.5493	0.5699	0.5332	0.5243	504	0.6409	0.5135	673	0.5513	0.5898	609	0.5583	0.5405
Potorous_gilbertii	Marsupialia	320	388.9	696752191	69676	3527	0.3475	0.3468	0.3398	0.3248	0.3453	0.5527	0.6028	0.5916	0.5581	0.5298	2345	0.6874	0.4621	3169	0.6207	0.5651	2813	0.6744	0.5449
Potos_flavus	Mammalia	188	667.1	171457592	17146	545	0.3958	0.3834	0.3691	0.3619	0.3879	0.5883	0.592	0.5863	0.6068	0.6069	536	0.5933	0.5835	666	0.533	0.6514	607	0.5618	0.6257
Prionailurus_viverrinus	Mammalia	188	650	222638113	22264	724	0.4076	0.3964	0.3794	0.372	0.3967	0.5141	0.542	0.5416	0.5378	0.5375	696	0.5244	0.5041	816	0.511	0.576	752	0.5319	0.5525
Pseudocheirus_occidentalis	Marsupialia	320	215	385891796	38590	2225	0.2698	0.2676	0.2632	0.247	0.2587	0.5002	0.5369	0.5332	0.4775	0.4345	1364	0.6518	0.4058	1802	0.5927	0.4845	1484	0.6658	0.4499
Pseudochirops_corinnae	Marsupialia	320	502.5	546153494	54616	2325	0.3298	0.3249	0.3142	0.3011	0.3248	0.5931	0.6327	0.6172	0.5813	0.6253	1693	0.7035	0.5127	2066	0.6559	0.5828	1949	0.6937	0.5815
Pseudochirops_cupreus	Marsupialia	320	318.5	585581308	58559	2702	0.3113	0.3079	0.3021	0.2839	0.3046	0.5796	0.5754	0.5848	0.5149	0.5274	2024	0.6764	0.507	2498	0.6081	0.5633	2072	0.6626	0.5085
Pseudomys_desertor	Mammalia	174.4	389.3	93602210	9361	819	0.2827	0.2886	0.2834	0.2705	0.2527	0.4722	0.5086	0.6012	0.4513	0.2885	373	0.7185	0.3516	644	0.6568	0.5543	427	0.7119	0.3956
Pseudomys_fumeus	Mammalia	174.4	840.1	162968264	16297	746	0.3037	0.3037	0.2755	0.2745	0.3035	0.5113	0.5447	0.5762	0.4848	0.4256	537	0.6108	0.4397	936	0.5182	0.6488	622	0.5981	0.5
Pteronura_brasiliensis	Mammalia	188	869.5	112222740	11223	365	0.3956	0.38	0.3566	0.3586	0.384	0.5216	0.581	0.5251	0.5481	0.4469	283	0.5972	0.463	473	0.4651	0.6027	382	0.5681	0.5945
Pteropus_rodricensis	Mammalia	188	659.7	183767860	18377	683	0.333	0.3318	0.3189	0.3056	0.3331	0.6452	0.6033	0.599	0.5814	0.642	540	0.7296	0.5783	691	0.5948	0.6032	663	0.6109	0.5959
Pteropus_rufus	Mammalia	188	787.7	180540296	18055	737	0.3438	0.3413	0.3257	0.3181	0.3446	0.6646	0.6653	0.663	0.6328	0.5991	581	0.7539	0.5943	708	0.6766	0.6499	715	0.6755	0.6554
Rhinoceros_unicornis	Mammalia	188	422.8	92110044	9212	324	0.3039	0.2983	0.2776	0.273	0.3001	0.5819	0.5302	0.4886	0.5267	0.5188	305	0.6	0.5648	376	0.4548	0.5278	321	0.5327	0.5278
Rousettus_madagascariensis	Mammalia	188	813	154148675	15415	638	0.3177	0.3166	0.303	0.2898	0.3205	0.669	0.672	0.6525	0.5769	0.5602	507	0.7554	0.6003	683	0.631	0.6755	603	0.6915	0.6536
Rubus_argutus	Angiosperms		827.4	31903077	3191	191	0.644	0.6461	0.6494	0.6536	0.6143	0.6635	0.7215	0.7012	0.6527	0.608	144	0.7639	0.5864	150	0.7933	0.6283	164	0.7744	0.6754
Rubus_ulmifolius	Angiosperms	3197	420.4	35202713	3521	236	0.6431	0.6534	0.6411	0.6479	0.6766	0.54	0.6023	0.5596	0.5477	0.4246	137	0.708	0.4364	154	0.6818	0.4746	158	0.7215	0.5169
Schistocerca_americana	Protostomes		166.5	1268484094	126849	8296	0.2508	0.2595	0.2384	0.2344	0.2518	0.4876	0.4337		0.4102	0.3033
Schistocerca_cancellata	Protostomes		238.7	1288828234	128883	7357	0.2654	0.2723	0.2477	0.2445	0.2668	0.4752	0.4559		0.4022	0.3116
Schistocerca_nitens	Protostomes		85.8	1326607262	132661	12586	0.2535	0.2572	0.2392	0.2393	0.2322	0.5289	0.46	0.5983	0.4603	0.319	7263	0.6828	0.4316	9627	0.662	0.5458	5714	0.6887	0.3453
Schistocerca_piceifrons	Protostomes		141.2	1254702465	125471	8522	0.2544	0.2599	0.2403	0.2364	0.2505	0.5079	0.4551	0.5508	0.4344	0.3156	6630	0.5698	0.4581	8781	0.5371	0.5652
Schistocerca_serialis_cubense	Protostomes		213.3	1287043271	128705	7913	0.2609	0.2659	0.2434	0.2392	0.2585	0.4802	0.4597	0.5156	0.4071	0.3146	5862	0.557	0.422	7502	0.524	0.5074	4951	0.5859	0.3782
Sciurus_carolinensis	Mammalia	174.4	297.3	102916161	10292	556	0.3316	0.325	0.319	0.308	0.3192	0.5135	0.6183	0.584	0.5027	0.5209	336	0.6815	0.4119	441	0.6576	0.5252	407	0.7273	0.5378
Sciurus_vulgaris	Mammalia	174.4	316.9	174023954	17403	950	0.2971	0.2962	0.2928	0.2763	0.2883	0.492	0.4902	0.503	0.5135	0.4039	587	0.6337	0.4021	789	0.5488	0.4642	699	0.5708	0.4295
Setonix_brachyurus	Marsupialia	320	496.7	548923822	54893	4070	0.2721	0.2733	0.2694	0.2589	0.2391	0.486	0.4982	0.5487	0.4792	0.3305	2133	0.6831	0.3771	3232	0.6033	0.5032	2463	0.6399	0.4079
Sminthopsis_crassicaudata	Marsupialia	320	968.5	630930085	63094	2160	0.3701	0.3707	0.363	0.3471	0.3741	0.6167	0.5928	0.5938	0.5757	0.5946	1928	0.6535	0.5838	2286	0.5774	0.6111	2317	0.5727	0.6144
Spilogale_interrupta	Mammalia	188	469.7	147338149	14734	677	0.3223	0.3214	0.3081	0.2918	0.3133	0.5233	0.5011	0.5273	0.4897	0.4768	468	0.6389	0.4431	732	0.5068	0.5495	551	0.5554	0.4564
Stenella_attenuata	Mammalia	188	731.4	161397428	16140	691	0.3509	0.348	0.3148	0.3235	0.3516	0.6826	0.7036	0.6955	0.6696	0.6853	512	0.8008	0.5948	741	0.6721	0.7207	625	0.7408	0.67
Stenella_clymene	Mammalia	188	571.4	152419834	15242	719	0.3249	0.3227	0.2928	0.2955	0.3221	0.6069	0.6579	0.6553	0.5753	0.5845	497	0.7425	0.5132	787	0.6264	0.6871	608	0.7171	0.6078
Stenella_frontalis	Mammalia	188	789.9	168795807	16880	672	0.325	0.3213	0.2878	0.2934	0.3229	0.6077	0.6127	0.6108	0.5414	0.5678	516	0.6996	0.5372	844	0.5486	0.689	624	0.6362	0.5908
Stenella_longirostris_orientalis	Mammalia	188	673.3	157031976	15704	670	0.3519	0.3474	0.313	0.3219	0.3504	0.6616	0.692	0.661	0.6338	0.6661	506	0.7688	0.5806	746	0.6273	0.6985	622	0.7186	0.6672
Steno_bredanensis	Mammalia	188	541.9	95882998	9589	358	0.297	0.2933	0.2772	0.2661	0.2929	0.5642	0.5884	0.5487	0.4774	0.5149	273	0.652	0.4972	371	0.5391	0.5587	349	0.596	0.581
Sylvilagus_bachmani	Mammalia	174.4	540.3	111749674	11175	423	0.2872	0.2858	0.2697	0.2607	0.2871	0.5261	0.5824	0.5336	0.4993	0.3851	275	0.6655	0.435	454	0.5154	0.5532	403	0.5955	0.5697
Sylvilagus_transitionalis	Mammalia	174.4	511.8	185482792	18549	824	0.3131	0.3132	0.2802	0.2898	0.3103	0.5698	0.6363	0.6586	0.5539	0.4966	542	0.7159	0.4733	977	0.608	0.7184	699	0.6924	0.5886
Symphalangus_syndactylus	Mammalia	38.91	312	122803548	12281	548	0.275	0.273	0.2551	0.2482	0.2718	0.4476	0.5221	0.5264	0.4449	0.4488	377	0.5491	0.3777	586	0.5085	0.5456	448	0.5804	0.4745
Tamandua_tetradactyla	Mammalia	198.4	541.3	237974295	23798	1032	0.442	0.4345	0.4236	0.4101	0.4327	0.4796	0.5038	0.5232	0.4538	0.441	798	0.5464	0.4273	1015	0.5261	0.5203	884	0.5441	0.469
Tanypteryx_hageni	Protostomes	1415	62.42	277810891	27782	2450	0.2424	0.2877	0.2835	0.2743	0.2508	0.511	0.5103	0.5111	0.4643	0.3673	1410	0.6624	0.4159	1384	0.6712	0.4127	1238	0.7084	0.3988
Tapirella_bairdii	Mammalia		600.7	82445031	8245	311	0.4208	0.4091	0.3906	0.3847	0.4085	0.6412	0.6833	0.6955	0.6691	0.6642	266	0.6955	0.5949	313	0.6933	0.6977	292	0.7055	0.6624
Tapirus_indicus	Mammalia	188	580.1	128440469	12845	425	0.4102	0.3975	0.365	0.3769	0.3974	0.6247	0.6236	0.5832	0.6223	0.6667	385	0.6571	0.5953	542	0.5203	0.6635	441	0.6122	0.6353
Tapirus_terrestris	Mammalia	188	811.3	76876738	7688	310	0.4213	0.4192	0.3921	0.3978	0.4121	0.6849	0.7567	0.7333	0.6732	0.6694	239	0.7866	0.6065	320	0.7219	0.7452	290	0.7828	0.7323
Theropithecus_gelada	Mammalia	57.64	548.2	204718525	20472	774	0.3846	0.3829	0.3464	0.3559	0.376	0.7034	0.6625	0.647	0.622	0.6557	618	0.7913	0.6331	872	0.6101	0.6886	728	0.6827	0.6434
Trachops_cirrhosus	Mammalia	188	885.5	193079472	19308	738	0.4042	0.4016	0.3768	0.3784	0.4018	0.6631	0.7156	0.6968	0.6703	0.6986	562	0.7669	0.584	809	0.6663	0.7304	732	0.7186	0.7127
Tragelaphus_eurycerus_isaaci	Mammalia	188	519.2	337456010	33746	1244	0.3518	0.3423	0.3174	0.3191	0.3451	0.5105	0.5248	0.4795	0.4991	0.4758	1046	0.5583	0.4703	1502	0.4374	0.5305	1199	0.5338	0.5161
Tremarctos_ornatus	Mammalia	188	751.7	169109979	16911	506	0.3013	0.2969	0.2805	0.2703	0.3005	0.4494	0.4516	0.4521	0.4131	0.4112	442	0.4819	0.4209	569	0.4271	0.4802	537	0.4376	0.4664
Urocyon_littoralis_catalinae	Mammalia	188	466.5	104050834	10406	394	0.3681	0.3648	0.3387	0.3464	0.3606	0.6848	0.6881	0.6659	0.6864	0.7134	304	0.7862	0.6066	444	0.6284	0.7081	385	0.6961	0.6802
Uromys_caudimaculatus	Mammalia	174.4	160.9	148368886	14837	752	0.275	0.2739	0.2575	0.2512	0.2578	0.6325	0.5736	0.6046	0.5149	0.4822	572	0.729	0.5585	821	0.5798	0.6316	558	0.6703	0.5013
Urva_auropunctata	Mammalia	188	466	186965289	18697	705	0.3283	0.3265	0.3165	0.3015	0.3269	0.6002	0.5866	0.5773	0.5303	0.5441	528	0.7008	0.5248	698	0.5802	0.5745	669	0.6024	0.5716
Uta_stansburiana	Reptilia	637.9	628.9	426457126	42646	1522	0.3957	0.396	0.3728	0.3759	0.4009	0.6604	0.6456	0.622	0.6535	0.6869	1390	0.6914	0.6321	1862	0.5644	0.6925	1596	0.6303	0.6616
Varecia_variegata	Mammalia	147.5	739.2	207127227	20713	787	0.4135	0.3991	0.3778	0.378	0.4033	0.6025	0.6715	0.6342	0.6328	0.622	637	0.6735	0.5451	793	0.6318	0.6366	720	0.7028	0.6429
Xerus_rutilus	Mammalia	174.4	1208	184003004	18401	723	0.5554	0.5524	0.5205	0.5288	0.5462	0.8092	0.8155	0.802	0.7724	0.7645	687	0.8297	0.7898	777	0.7735	0.8326	735	0.8082	0.823
